# The high turnover of ribosome-associated transcripts from *de novo* ORFs produces gene-like characteristics available for *de novo* gene emergence in wild yeast populations

**DOI:** 10.1101/329730

**Authors:** Éléonore Durand, Isabelle Gagnon-Arsenault, Johan Hallin, Isabelle Hatin, Alexandre K Dubé, Lou Nielly-Thibaut, Olivier Namy, Christian R Landry

## Abstract

Little is known about the rate of emergence of genes *de novo*, how they spread in populations and what their initial properties are. We examined wild yeast (*Saccharomyces paradoxus*) populations to characterize the diversity and turnover of intergenic ORFs over short evolutionary time-scales. With ~34,000 intergenic ORFs per individual genome for a total of ~64,000 orthogroups identified, we found *de novo* ORF formation to have a lower estimated turnover rate than gene duplication. Hundreds of intergenic ORFs show translation signatures similar to canonical genes. However, they have lower translation efficiency, which could reflect a mechanism to reduce their production cost or simply a lack of optimization. We experimentally confirmed the translation of many of these ORFs in laboratory conditions using a reporter assay. Translated intergenic ORFs tend to display low expression levels with sequence properties that generally are close to expectations based on intergenic sequences. However, some of the very recent translated intergenic ORFs, which appeared less than 110 Kya ago, already show gene-like characteristics, suggesting that the raw material for functional innovations could appear over short evolutionary time-scales.
