## Supplementary Table 5 for "The high turnover of ribosome-associated transcripts from *de novo* ORFs produces gene-like characteristics available for *de novo* gene emergence in wild yeast populations"

Name	SpA_in_frame	SpA_out_frame	SpB_in_frame	SpB_out_frame	SpC_in_frame	SpC_out_frame
ORF_102655	0	1	1	1	1	1
ORF_111786	1	0	1	1	1	0
ORF_112033	1	1	1	1	1	0
ORF_115556	1	1	0	1	1	1
ORF_173573	1	1	0	0	1	0
ORF_210904	1	0	0	1	1	1
ORF_26242	1	1	1	1	1	0
ORF_7665	1	1	1	1	1	1
ORF_144879	0	1	0	1	0	0
ORF_159125	1	1	1	1	1	1
ORF_216266	1	1	1	1	1	1
ORF_228446	0	1	1	1	1	0
ORF_70680	1	0	1	1	1	1
ORF_135398	1	1	1	0	1	1
ORF_153359	1	1	1	1	1	1
ORF_153429	1	0	1	0	1	1
ORF_15907	1	1	1	1	0	1
ORF_162702	1	1	1	1	1	1
ORF_172828	1	1	0	0	1	0
ORF_192173	0	0	0	0	1	1
ORF_203986	1	1	0	0	1	1
ORF_212733	1	0	1	0	1	0
ORF_220388	1	1	1	1	1	1
ORF_222017	1	1	1	1	1	0
ORF_222327	1	0	1	0	1	1
ORF_230326	0	1	0	1	1	1
ORF_23483	0	1	1	1	0	1
ORF_36441	1	0	0	1	0	1
ORF_43211	0	1	1	1	1	1
ORF_67223	0	0	1	1	1	1
ORF_80547	1	1	0	1	0	1
ORF_80553	1	1	1	1	0	1
ORF_92999	0	1	1	1	1	1
ORF_148453	1	1	0	1	1	1
ORF_204361	1	1	0	1	1	1
ORF_72149	0	1	1	1	1	1
ORF_14438	1	1	1	1	1	1
ORF_152062	1	1	1	0	1	1
ORF_163629	1	1	0	1	1	1
ORF_50484	0	0	1	0	1	1
ORF_62412	1	1	0	0	0	0
ORF_68573	1	1	0	0	1	1
ORF_69174	0	1	0	0	1	1
ORF_69270	1	1	1	0	0	1
ORF_95911	1	0	1	0	1	1
YBR054W	0	0	0	0	1	1
YNL291C	0	0	0	0	0	1
YOR324C	0	0	0	0	0	1
YLR098C	0	0	0	0	1	1
YLR191W	0	0	0	0	1	1
YGL020C	0	0	0	0	0	1
YHR046C	0	0	0	0	1	1
YOR368W	0	0	0	0	0	1
YNL127W	0	0	0	0	1	1
YGL017W	0	0	0	0	1	1
YAR042W	0	0	0	0	0	0
YLR039C	0	0	0	0	1	1
